# Interpretable Forecasting of Kidney Cancer Progression via Generative AI and Symbolic Reasoning

**DOI:** 10.64898/2026.08.23.746526

**Authors:** Guillermo Prol-Castelo, Elina Syrri, Nikolaos Manginas, Vasileios Manginas, Jon Sánchez-Valle, Nikos Katzouris, Georgios Paliouras, Alfonso Valencia, Davide Cirillo

## Abstract

Predicting cancer stage progression from omics data, and deriving molecular insight into the mechanisms driving it, remains a major challenge, owing in part to the lack of adequate longitudinal data and the interpretability limitations of current forecasting models. Large cancer datasets such as TCGA capture patient profiles cross-sectionally rather than longitudinally, complicating timely treatment decisions as tumors become more invasive. Deep neural networks typically used for forecasting, such as LSTMs, compound this problem by remaining largely opaque and offering clinicians no straightforward way to audit their predictions. Clear cell renal cell carcinoma (ccRCC) illustrates the clinical stakes of both challenges. Five-year survival falls from over 94% at stage I to 28% at stage IV, yet early-stage tumors are often managed under active surveillance, a strategy constrained by sparse molecular evidence of progression risk. Detecting progression in time, meanwhile, demands forecasts clinicians can interpret and trust, not black-box predictions. We address both challenges by combining generative and symbolic AI: a Variational Autoencoder trained on bulk RNA-Seq profiles of 530 TCGA ccRCC patients generates synthetic pseudotime trajectories that overcome the absence of longitudinal data, while a symbolic rule-induction framework (ASAL) learns finite-state automata from these trajectories, encoding stage transition as human-readable Boolean conditions over gene expression, which a complex event forecasting system (Wayeb) converts into probabilistic forecasts of stage advancement. An independent XGBoost classifier trained on real patients (F1 score = 0.71-0.81) shows a gradual early-to-late probability shift along the synthetic trajectories, absent in non-progressing control trajectories. Pathway enrichment of those trajectories reveals stage-dependent changes in established kidney cancer-related processes, including the TCA cycle and DNA repair. Finally, our symbolic forecaster nearly matches an LSTM baseline (macro F1 = 0.928 vs. 0.964), while additionally offering an inspectable rule set and a probability distribution over transition timing rather than a single opaque score. This work shows that generative and symbolic AI, paired together, can turn cross-sectional cohorts into a transparent, forecast-oriented framework for modeling disease progression, demonstrated here in ccRCC.
