## Supplementary Dataset 2. Static enrichment analysis results for "Interpretable Forecasting of Kidney Cancer Progression via Generative AI and Symbolic Reasoning"

query	significant	p_value	term_size	query_size	intersection_size	precision	recall	term_id	source	term_name	effective_domain_size	source_order
query_1	TRUE	0.0120520272026565	5	31	2	0.0645161290322581	0.4	GO:1903711	GO:BP	spermidine transmembrane transport	21026	22885
query_1	TRUE	0.0120520272026565	6	31	2	0.0645161290322581	0.333333333333333	GO:0015848	GO:BP	spermidine transport	21026	4933
query_1	TRUE	0.0120520272026565	31	31	3	0.0967741935483871	0.0967741935483871	GO:0008209	GO:BP	androgen metabolic process	21026	3122
query_1	TRUE	0.0126429952675884	7	31	2	0.0645161290322581	0.285714285714286	GO:1902603	GO:BP	carnitine transmembrane transport	21026	22073
query_1	TRUE	0.0127179403693263	8	31	2	0.0645161290322581	0.25	GO:0015879	GO:BP	carnitine transport	21026	4961
query_1	TRUE	0.0127179403693263	1608	31	10	0.32258064516129	0.00621890547263682	GO:0022414	GO:BP	reproductive process	21026	6573
query_1	TRUE	0.014089221727087	10	31	2	0.0645161290322581	0.2	GO:0006702	GO:BP	androgen biosynthetic process	21026	2401
query_1	TRUE	0.014089221727087	1038	31	8	0.258064516129032	0.00770712909441233	GO:0003006	GO:BP	developmental process involved in reproduction	21026	1455
query_1	TRUE	0.0181882359302053	69	31	3	0.0967741935483871	0.0434782608695652	GO:0042446	GO:BP	hormone biosynthetic process	21026	10093
query_1	TRUE	0.018680538066052	13	31	2	0.0645161290322581	0.153846153846154	GO:0015838	GO:BP	amino-acid betaine transport	21026	4924
query_1	TRUE	0.0228188112676129	15	31	2	0.0645161290322581	0.133333333333333	GO:1902047	GO:BP	polyamine transmembrane transport	21026	21682
query_1	TRUE	0.0249628237282687	17	31	2	0.0645161290322581	0.117647058823529	GO:0015846	GO:BP	polyamine transport	21026	4931
query_1	TRUE	0.0249628237282687	17	31	2	0.0645161290322581	0.117647058823529	GO:0015697	GO:BP	quaternary ammonium group transport	21026	4793
query_1	TRUE	0.0282742718688253	93	31	3	0.0967741935483871	0.032258064516129	GO:0001910	GO:BP	regulation of leukocyte mediated cytotoxicity	21026	525
query_1	TRUE	0.0333630252000023	244	31	4	0.129032258064516	0.0163934426229508	GO:0042445	GO:BP	hormone metabolic process	21026	10092
query_1	TRUE	0.0350142187101901	23	31	2	0.0645161290322581	0.0869565217391304	GO:0002475	GO:BP	antigen processing and presentation via MHC class Ib	21026	996
query_1	TRUE	0.0350142187101901	109	31	3	0.0967741935483871	0.0275229357798165	GO:0031341	GO:BP	regulation of cell killing	21026	7093
query_1	TRUE	0.0350142187101901	256	31	4	0.129032258064516	0.015625	GO:0003341	GO:BP	cilium movement	21026	1759
query_1	TRUE	0.0375218434262862	478	31	5	0.161290322580645	0.0104602510460251	GO:0007018	GO:BP	microtubule-based movement	21026	2613
query_1	TRUE	0.00482736701210629	6	32	2	0.0625	0.333333333333333	GO:0015226	GO:MF	carnitine transmembrane transporter activity	20246	2376
query_1	TRUE	0.00482736701210629	5	32	2	0.0625	0.4	GO:0015606	GO:MF	spermidine transmembrane transporter activity	20246	2585
query_1	TRUE	0.0117420857238312	11	32	2	0.0625	0.181818181818182	GO:0015203	GO:MF	polyamine transmembrane transporter activity	20246	2357
query_1	TRUE	0.0124646643201206	13	32	2	0.0625	0.153846153846154	GO:0015651	GO:MF	quaternary ammonium group transmembrane transporter activity	20246	2609
query_1	TRUE	0.0442570467240967	27	32	2	0.0625	0.0740740740740741	GO:0008395	GO:MF	steroid hydroxylase activity	20246	1650
query_1	TRUE	0.0468899206427728	1	32	1	0.03125	1	GO:0102320	GO:MF	1,8-cineole 2-exo-monooxygenase activity	20246	8728
query_1	TRUE	0.0468899206427728	31	32	2	0.0625	0.0645161290322581	GO:0072349	GO:MF	modified amino acid transmembrane transporter activity	20246	8184
query_1	TRUE	0.0468899206427728	1	32	1	0.03125	1	GO:0050591	GO:MF	quinine 3-monooxygenase activity	20246	7266
query_1	TRUE	0.0468899206427728	34	32	2	0.0625	0.0588235294117647	GO:0019825	GO:MF	oxygen binding	20246	3468
query_1	TRUE	0.00758557117607185	62	16	3	0.1875	0.0483870967741935	KEGG:00140	KEGG	Steroid hormone biosynthesis	8484	17
query_1	TRUE	0.0100818665640616	10	19	2	0.105263157894737	0.2	REAC:R-HSA-549127	REAC	Organic cation transport	11004	1662
query_1	TRUE	0.0100818665640616	11	19	2	0.105263157894737	0.181818181818182	REAC:R-HSA-193048	REAC	Androgen biosynthesis	11004	149
query_1	TRUE	0.0127787103752155	15	19	2	0.105263157894737	0.133333333333333	REAC:R-HSA-549132	REAC	Organic cation/anion/zwitterion transport	11004	1663
query_1	TRUE	0.0452380952380947	1	19	1	0.0526315789473684	1	REAC:R-HSA-5579028	REAC	Defective CYP17A1 causes AH5	11004	519
query_1	TRUE	0.0452380952380947	35	19	2	0.105263157894737	0.0571428571428571	REAC:R-HSA-196071	REAC	Metabolism of steroid hormones	11004	1450
query_1	TRUE	0.00755444357902861	12	18	2	0.111111111111111	0.166666666666667	WP:WP5320	WP	Male steroid hormones in cardiomyocyte energy metabolism	8752	778
query_1	TRUE	0.00755444357902861	10	18	2	0.111111111111111	0.2	WP:WP496	WP	Steroid biosynthesis	8752	600
query_1	TRUE	0.00755444357902861	11	18	2	0.111111111111111	0.181818181818182	WP:WP4524	WP	Alternative pathway of fetal androgen synthesis	8752	455
query_1	TRUE	0.0102514123654761	16	18	2	0.111111111111111	0.125	WP:WP4523	WP	Classical pathway of steroidogenesis with glucocorticoid and mineralocorticoid metabolism	8752	454
query_1	TRUE	0.0186796422538779	24	18	2	0.111111111111111	0.0833333333333333	WP:WP5276	WP	Estrogen metabolism	8752	750
query_1	TRUE	0.0298217550274163	1	18	1	0.0555555555555556	1	WP:WP2536	WP	Colchicine metabolic pathway	8752	137
query_1	TRUE	0.0397237181773111	2	18	1	0.0555555555555556	0.5	WP:WP2646	WP	Lidocaine metabolism	8752	152
query_1	TRUE	0.0397237181773111	2	18	1	0.0555555555555556	0.5	WP:WP2816	WP	Felbamate metabolism	8752	162
query_1	TRUE	0.0397237181773111	2	18	1	0.0555555555555556	0.5	WP:WP4174	WP	Metabolism of tetrahydrocannabinol THC	8752	361
